# Predictive Cellular Signatures from Live Human Motor Neurons Distinguish TDP-43 ALS and Enable ALS Subtype Stratification

**DOI:** 10.64898/2026.04.22.719920

**Authors:** Julia Kaye, Naufa Amirani, Úna Chan, Noura Al Bistami, Zohreh Faghihmonzavi, Monika Ahirwar, Reuben Thomas, Wesley Robinson, Edward Vertudes, Krishna Raja, Mariya Barch, Drew Linsley, Ana Jovicic, Steven Finkbeiner

## Abstract

Amyotrophic lateral sclerosis (ALS) is a fatal neurodegenerative disorder characterized by the progressive, rapid deterioration of motor neurons (MNs). Rare mutations in a handful of genes are sufficient to cause ALS; however, 90% of ALS cases are not linked to these genes and their underlying cause remains unknown. Abnormal subcellular distribution, structure or aggregation of the TDP-43 protein are nearly universal hallmarks of the disease, suggesting a shared molecular mechanism across both genetic and sporadic ALS (sALS). However, the heterogeneity of the ALS clinical syndrome suggests that the underlying mechanisms culminating in ALS and TDP-43 pathology may partly differ among individuals and may need to be understood to develop successful therapies that target subgroups of patients. Here, we harnessed the power of machine learning (ML) to begin to decode, in a systematic and unbiased fashion, the cellular signatures of ALS. We used high-content imaging of live, human iPSC-derived motor neurons (iMNs) from ALS patients or gene-edited and gene-corrected TDP-43 mutant lines to train shallow connected ML algorithms (SMLs) and deep convolutional neural networks (DNNs). Our models identified and distinguished mutant and control iMNs with moderately high accuracy. We then used explainability methods to uncover the discriminating cellular signals and found that the strongest ones mapped to the nuclear area, suggesting underlying alterations within the nucleus. We validated this finding by revealing that TDP-43 mutant iMNs display alterations in nucleocytoplasmic shuttling and cellular integrity. Further, a time-interaction ML model uncovered dynamic morphological transitions preceding degeneration, offering a window into early pathogenic events as well as neurodevelopmental changes. Extending our ML pipeline to iMNs with mutations in the ALS gene *C9orf72* or derived from sALS revealed both overlapping and distinguishable signatures, suggesting shared yet distinct mechanistic pathways. Together, these findings establish ML-driven phenotypic profiling as a powerful approach to stratify people with ALS, help disentangle the molecular heterogeneity of ALS and produce a more holistic phenotypic definition in cell-based models, and ultimately find causes and treatments. This strategy offers a scalable and innovative paradigm for uncovering early disease mechanisms not only in ALS but potentially across a spectrum of neurodegenerative and sporadic disorders.
