## Supplementary Table 3 for "Predictive Cellular Signatures from Live Human Motor Neurons Distinguish TDP-43 ALS and Enable ALS Subtype Stratification"

### Sheet: Sheet1
Supplementary table 3
ALS type	Experiment	Timepoint	Classification	Cell line	Shallow Machine Learning
					Crop count			Performance metrics
					Train	Test	Validation	Accuracy	Precision	Recall			2- IGNORE			TPR	FPR				1- IGNORE
sALS	AALS-Set5-03282022-GEDI_Sub	T1	sALS	0XLRiALS	28960	3625	3620	0.571	0.581	0.510.			0.5617	0.5645	0.5645	0.5645	0.4355	0.4166	0.5834		0.583	0.576	0.627	0.627	0.374	0.461	0.539
				3DE3iALS
				5GBQiALS
	AALS-Set8-05232022-GEDI-JAK_Sub			6WKViALS
				8RBNiALS
	AALS-Set10-06142022-GEDI-JAK		CTR	2AE8iCTR	28960	3625	3620
				5NWTiCTR
				6GNGiCTR
	AALS-Set11-06282022-GEDI-JAK_Sub			6ZKZiCTR
				7PFJiCTR
	AALS-Set12-07192022-GEDI-JAK_Sub	T6	sALS	0XLRiALS	51850	6485	6480	0.561	0.548	0.689			0.5748	0.566	0.6417	0.6417	0.3583	0.492	0.508		0.5738	0.5668	0.6259	0.6259	0.4784	0.3741	0.5216
				3DE3iALS
				5GBQiALS
	AALS-Set13-08222022-GEDI-JAK_Sub			6WKViALS
				8RBNiALS
	AALS-Set18-12122022-GEDI-JAK_Sub		CTR	0YX7iCTR	51850	6485	6480
				5NWTiCTR
	AALS-Set19-01242022-GEDI-JAK_Sub			6GNGiCTR
				6ZKZiCTR
				7PFJiCTR
TDP43	GSGT1-JAK-ZF-UC-NN5319AND5320-GEDI8-29-22	T1	TDP43	5320	27510	3441	3438	0.632	0.634	0.627			0.6536	0.6503	0.6646	0.6646	0.3354	0.3575	0.6425		0.665	0.664	0.669	0.669	0.339	0.33	0.661
				M337V
	JAK-GSGT2-Plate1			Q331K
			CTR	PGP	27510	3441	3438
	JAK-GSGT3-Plate1			PGP1-Normal
				5319
	JAK-GSGT5-Plate1	T6	TDP43	5320	46261	5784	5782	0.682	0.675	0.700.			0.7107	0.6975	0.7442	0.7442	0.25584	0.3227	0.6773		0.6798	0.6736	0.6977	0.6977	0.3381	0.3023	0.6619
				M337V
	JAK-GSGT13-Plate1			Q331K
			CTR	PGP	46261	5784	5782
	JAK-GSGT14			PGP1-Normal
				5319
C9ORF72	AALS-Set29-07062023-GEDI-JAK	T1	C9ORF72	6ZLDiALS	4228	530	528	0.557	0.558	0.543			0.5814	0.5837	0.5682	0.5682	0.5682	0.4318	0.4053		0.6345	0.6272	0.6629	0.6629	0.3939	0.3371	0.606
	AALS-Set30-08152023-GEDI-JAK			BUUiALS
	AALS-Set32-10252023-GEDI-JAK		CTR	0YX7iCTR	4228	530	528
	AALS-Set33-12142023-GEDI-JAK-Renamed2			2AE8iCTR
	ALS-Set36-03042024-GEDI-JAK-Renamed	T6	C9ORF72	6ZLDiALS	7657	958	957	0.584	0.574	0.645			0.6653	0.6481	0.7231	0.7231	0.27686	0.3926	0.6074		0.6108	0.5974	0.6792	0.6792	0.4577	0.3208	0.5423
	ALS-Set40-06022024-GEDI-JAK_Sub			BUUiALS
	ALS-Set44-120924-GEDI-JAK_Sub		CTR	0YX7iCTR	7657	958	957
	ALS-Set45-012125-GEDI--JAK_Sub			2AE8iCTR
Supplementary Table 3. Overview of experimental groups and calculation of A, P, and R metrics.
This table summarizes data from three iMNs differentiated from ALS subtypes: sALS, TDP-43mut, and C9ORF72 mut Data were derived from 5-8 independent experiments. For each subtype, disease and control lines were balanced: 5 sALS and 5 control lines, 3 TARDBP and 3 control lines, and 2 C9ORF72 and 2 control lines.
For each category, Accuracy (A), Precision (P), and Recall (R) were calculated as follows: A = (TP + TN) / (TP + TN + FP + FN), P = TP / (TP + FP), and R = TP / (TP + FN), where TP, TN, FP, and FN represent true positive, true negative, false positive, and false negative classifications, respectively. These metrics were computed separately for each experiment and then aggregated within each disea…
