## Supplementary Table 4 for "Predictive Cellular Signatures from Live Human Motor Neurons Distinguish TDP-43 ALS and Enable ALS Subtype Stratification"

### Sheet: Sheet1
Supplementary table 4
T1		C9			sALS			TDP-43
		SVM	MLP	XGBOOST	SVM	MLP	XGBOOST	SVM	MLP	XGBOOST
	Eccentricity	0.0226807	1.01674	0.770127	0.0319786	0.481474	0.844847	0.100992	0.736309	0.863568
	Area	0.247029	1.04871	0.780678	0.105954	0.727938	0.782769	0.300302	1.32206	0.871412
	Perimeter	0.0727145	0.895217	0.786362	0.0320574	0.531388	0.808587	0.0791719	0.567428	0.82155
	Solidity	0.0785373	0.998864	0.771933	0.0754695	0.713809	0.885481	0.0770742	1.06326	0.893676
	Radial distance	0.141714	0.957441	0.782081	0.20699	0.554859	0.849617	0.0851345	0.681883	0.875905
	Minkowski-Bouligand dimension	0.0107673	0.821812	0.812729	0.157543	0.493513	0.851925	0.104529	0.942011	0.846179
	Luminance	0.729067	1.22611	0.9547	0.290244	0.76204	0.864482	0.0364499	1.10308	1.04533
	FFT Magnitude 1	0.000657609	0.844843	0.796431	0.133983	0.543651	0.803625	0.0850685	1.06775	0.864672
	FFT Magnitude Inverse	0.084004	1.01636	0.78295	0.0681234	0.414838	0.877389	0.179753	0.460466	0.845522
	Peak local maxima	0.117609	1.16073	0.716359	0.296322	0.791842	0.776052	0.222659	0.81276	0.839963
	HoG	0.228609	1.0878	0.735601	0.222583	0.740092	0.783076	0.637361	1.24207	0.830618
	Shi-Tomasi/FAST	0.0654448	0.989639	0.826134	0.00570481	0.572437	0.910739	0.0577656	0.526026	0.898706
	GLCM homogeneity	0.287615	0.981344	0.831191	0.563255	0.623915	0.875918	0.34666	1.08152	0.90822
	Voronoi clusters	0.190166	1.44953	0.760219	0.167892	0.670571	0.804034	0.267958	0.758672	0.854516
	Sholl total intersections	0.0539605	0.957442	0.778583	0.153303	0.543418	0.812422	0.106774	0.771349	0.796968
	Meta-model (Logistic Regression)	1.08062	2.25603	0.3578	0.71855	3.27248	0.22748	-0.15678	3.55358	0.51247
T6	Eccentricity	0.0617936	0.963381	0.777192	0.155842	0.381727	0.840111	0.314103	0.762322	0.873418
	Area	0.525063	0.921522	0.741522	0.165508	0.663825	0.784833	0.319211	1.18692	0.897666
	Perimeter	0.0905153	0.856826	0.778462	0.0220808	0.456499	0.82795	0.629604	1.383	0.906379
	Solidity	0.0283129	0.956923	0.820466	0.0435047	0.883834	0.871164	0.0643972	1.14103	0.925877
	Radial distance	0.412362	1.03011	0.799707	0.00756793	0.542372	0.863374	1.84994	2.34927	1.22161
	Minkowski-Bouligand dimension	0.298166	1.07467	0.800445	0.149687	0.407838	0.864984	0.193569	0.895055	0.895882
	Luminance	0.603749	1.10349	0.865532	0.0214125	0.689821	0.867261	0.200823	1.36854	0.89144
	FFT Magnitude 1	0.253165	0.967905	0.751282	0.0962065	0.539153	0.818444	0.0660956	0.795628	0.844054
	FFT Magnitude Inverse	0.0440242	0.778768	0.851287	0.0159645	0.400757	0.878098	0.0625288	0.716239	0.823447
	Peak local maxima	0.196546	0.937964	0.704607	0.0457147	0.579035	0.76316	0.277354	0.809029	0.816441
	HoG	0.636096	1.24937	0.765753	0.335634	0.823487	0.781199	0.417576	1.30224	0.867159
	Shi-Tomasi/FAST	0.00762967	0.915122	0.850746	0.165149	0.510937	0.912782	0.441262	0.694632	0.969871
	GLCM homogeneity	0.0664131	0.736507	0.841041	0.283997	0.487628	0.890871	0.621361	1.13519	0.979223
	Voronoi clusters	0.1446	1.14979	0.87358	0.23303	0.440233	0.799972	0.234249	0.926273	0.890534
	Sholl total intersections	0.023447	1.01429	0.780283	0.0862038	0.443479	0.825297	0.286689	0.993698	0.88663
	Meta-model (Logistic Regression)	1.32459	2.2266	0.37273	0.02207	3.71102	0.21236	0.00428	3.72145	0.74025
Supplementary Table 4. Feature importances across ALS categories per timepoint.
This table presents the importance of 15 artificial features for each ALS type (sALS, TDP43, and C9ORF72) at T1 and T6. These are raw feature weights were derived from a Stacked Ensemble Classifier, which combines MLP, SVM, and XGBoost base models with a Logistic Regression meta-model. In this ensemble:
* MLP captures importance through the average absolute weights connecting input features to the first hidden layer.
* SVM (linear kernel) provides feature coefficients representing directional influence on the decision boundary.
* XGBoost reports importance using gain, reflecting each feature’s contribution to model performance.
The meta-model uses the base model predictions as inputs, so its logistic regression coefficients reflect the influence of each base model on the final stacked prediction, rather than individual feature contributions.
