## Supplementary Table 5 for "Predictive Cellular Signatures from Live Human Motor Neurons Distinguish TDP-43 ALS and Enable ALS Subtype Stratification"

### Sheet: Sheet1
Supplementary table 5
ALS type	Experiment	Time Interaction
		Initial data points	Rosner's Test
			Outliers (single timepoint)	Outliers (multiple timepoint)
sALS	AALS-Set5-03282022-GEDI_Sub	244613	4913	9450
	AALS-Set8-05232022-GEDI-JAK_Sub
	AALS-Set10-06142022-GEDI-JAK
	AALS-Set11-06282022-GEDI-JAK_Sub
	AALS-Set12-07192022-GEDI-JAK_Sub	356437	5704
	AALS-Set13-08222022-GEDI-JAK_Sub
	AALS-Set18-12122022-GEDI-JAK_Sub
	AALS-Set19-01242022-GEDI-JAK_Sub
TDP43	GSGT1-JAK-ZF-UC-NN5319AND5320-GEDI8-29-22	141456	3340	4899
	JAK-GSGT2-Plate1
	JAK-GSGT3-Plate1
	JAK-GSGT5-Plate1	113543	2092
	JAK-GSGT13-Plate1
	JAK-GSGT14
C9ORF72	AALS-Set29-07062023-GEDI-JAK	16999	491	971
	AALS-Set30-08152023-GEDI-JAK
	AALS-Set32-10252023-GEDI-JAK
	AALS-Set33-12142023-GEDI-JAK-Renamed2
	ALS-Set36-03042024-GEDI-JAK-Renamed	21312	628
	ALS-Set40-06022024-GEDI-JAK_Sub
	ALS-Set44-120924-GEDI-JAK_Sub
	ALS-Set45-012125-GEDI--JAK_Sub
Supplementary Table 5 Time Interaction analysis across ALS categories.
This table summarizes the distribution of ALS types (sALS, TDP43, and C9ORF72) and experiments as shown in Supplementary Table 3. The “initial data points” column indicates the total number of measurements collected for each category.
Subsequent columns show the number of outliers identified and removed using Rosner’s method, broken down into “single timepoint” and “multiple timepoint” outliers. The remaining data will then be processed with the RMedPower linear mixed modeling package.
